# Molecular evidence of the eukaryotic parasites Perkinsea and Stylocephalidae in lizard muscle tissue

**DOI:** 10.64898/2026.10.17.759858

**Authors:** Erin S. Brown-Vera, Michael L. Yuan, Erin P. Westeen, Maggie R. Grundler, Ian J. Wang, Iris A. Holmes

**Author notes:** School Of Biological Sciences, Southern Illinois University, 1125 Lincoln Drive, Life Science II, Rm 389, Carbondale, Illinois 62901. Address correspondence to Iris A. Holmes.

## Abstract

Alveolates are a group of single-celled eukaryotes that include many important parasites of vertebrates, including the parasites that cause malaria. However, the group’s diversity and host associations in reptiles remain poorly understood. Here, we used 18S rRNA metabarcoding and phylogenetic analyses to identify novel parasites from tissue of iguanian lizards from the Caribbean and southern United States. This analysis revealed sequences closely related to members of the Alveolate families *Stylocephalidae* and *Perkinsea*, neither of which has previously been reported in reptiles. *Stylocephalidae* sequences clustered with gregarine parasites typically associated with arthropod hosts, while *Perkinsea* sequences grouped with environmental and freshwater lineages related to known amphibian pathogens. These findings represent the first molecular evidence of *Stylocephalidae*- and *Perkinsea*-related DNA in lizard tissues and suggest previously unrecognized ecological interactions between reptiles and alveolate microorganisms. Although infection cannot yet be confirmed, our results highlight the need for targeted environmental sampling, histopathology, and experimental studies to clarify host range, transmission potential, and possible conservation implications.
