## Supplemental Table 4 for "Molecular evidence of the eukaryotic parasites Perkinsea and Stylocephalidae in lizard muscle tissue"

### Sheet: Sheet1
Sample name	Legible sample sequence	Sequence Code	Description	Scientific Name	Max Score	Total Score	Query Cover	E value	Per. Ident	Acc. Len	Accession
E271	GTAAGTGGTAGATAGGGGACGAAGAATTCAACCCCTTTACGAGTATCAATTGGAGGGCAAGTCTGGTGCCAGCAGCCGCGGTAATTCCAGCTCCAATAGCGTATATTAAAATTGTTGCAGTTAAAAAGCTCGTAGTTGGATTTTTGCTAGCTGCACTGGTGGATCTCTTTTGAGTTCTCACTGGTCGTTTGTTGGCTTTCTCTGGGCGCTTCGCCTTCACTGGTGGAGTTGTTCAGAGCTGTTACTTTGAGAAAATTAGAGTGTTTCAAGCAGGTTTCTGCCTTGAATACTCCAGCATGGAATAACAAGAATGACTCTAGTCTTTCTTGTTGGTTTAAAGACTTGAGTAATGGTTAAGAGGAACAGTCGGGGGCATTCGTATTTGCCAGCTAGAGGTGA…	Select seq FJ459762.1	Xiphocephalus ellisi small subunit ribosomal RNA gene, partial sequence	Xiphocephalus ellisi	830	830	0.96	0	0.9872	1697	FJ459762.1
		Select seq FJ459761.1	Stylocephalus giganteus small subunit ribosomal RNA gene, partial sequence	Stylocephalus giganteus	797	797	0.96	0	0.9744	1730	FJ459761.1
		Select seq KU664395.1	Stylocephalus gigas isolate SGS-1 18S ribosomal RNA gene, partial sequence	Stylocephalus gigas	780	780	0.96	0	0.968	1654	KU664395.1
E147	GTAAGTGGTAGATAGGGGACGAAGAATTCAACCCCTTTACGAGTATCAATTGGAGGGCAAGTCTGGTGCCAGCAGCCGCGGTAATTCCAGCTCCAATAGCGTATATTAAAATTGTTGCAGTTAAAAAGCTCGTAGTTGGATTTTTGCTAGCTGCACTGGTGGATCTCTTTTGAGTTCTCACTGGTCGTTTGTTGGCTTTCTCTGGGCGCTTCGCCTTCACTGGTGGAGTTGTTCAGAGCTGTTACTTTGAGAAAATTAGAGTGTTTCAAGCAGGTTTCTGCCTTGAATACTCCAGCATGGAATAACAAGAATGACTCTAGTCTTTCTTGTTGGTTTAAAGACTTGAGTAATGGTTAAGAGGAACAGTCGGGGGCATTCGTATTTGCCAGCTAGAGGTGA…	Select seq FJ459762.1	Xiphocephalus ellisi small subunit ribosomal RNA gene, partial sequence	Xiphocephalus ellisi	830	830	0.96	0	0.9872	1697	FJ459762.1
		Select seq FJ459761.1	Stylocephalus giganteus small subunit ribosomal RNA gene, partial sequence	Stylocephalus giganteus	797	797	0.96	0	0.9744	1730	FJ459761.1
		Select seq KU664395.1	Stylocephalus gigas isolate SGS-1 18S ribosomal RNA gene, partial sequence	Stylocephalus gigas	780	780	0.96	0	0.968	1654	KU664395.1
ARCH19	GTATCAATTGGAGGGCAAGTCTGGTGCCAGCAGCCGCGGTAATTCCAGCTCCAATAGCGTATATTAAAATTGTTGCAGTTAAAAAGCTCGTAGTCGGATTTTTGTTGACTGCTGCACTGCGGACCATTGTGTTTGCGTTGATAGCTTGTCGACTTTCTCTGGAATCTCCTTCGGGAGTATTCTAGAGCTGTTACTTTGAGAAAATTAGAGTGTTTCAAGCAGGTTGATGCCTTGAATACTCCAGCATGGAATAACAAGGATGACTTACGTCTTTCTTGTTGGTTTAAGGACGAGAGTAATGGTTAAGAGGAACAGTTGGGGGCATTCGTATTTGCCAGCTAGAGGTGAAATTCTTAGATTTGGCAAAGACGAACTATTGCGAAAGCATTTGCCAAGGAT…	Select seq FJ459762.1	Xiphocephalus ellisi small subunit ribosomal RNA gene, partial sequence	Xiphocephalus ellisi	520	520	1	9e-143	0.8928	1697	FJ459762.1
		Select seq FJ459761.1	Stylocephalus giganteus small subunit ribosomal RNA gene, partial sequence	Stylocephalus giganteus	514	514	1	4e-141	0.8904	1730	FJ459761.1
		Select seq FJ459763.1	Xiphocephalus triplogemmatus small subunit ribosomal RNA gene, partial sequence	Xiphocephalus triplogemmatus	510	510	1	6e-140	0.8886	1687	FJ459763.1
IW3125	TAATTCCAGCTCCAATAGCGTATATTAAAATTGTTGCAGTTGAAAAGCTCGTAGTTGGATTTTTGCTCTCAAGTTCTATTCAGCTGTATGGCTTGAATGGAGCGTTAGTGAGCAATCCTCTTTGTAAGGAGTGTACTTCACTGTACGCACCTTAGAAAGAGGCTGTTACTTTGAGAAAATTAGAGTGTTTCAAGCAGGTAACTGCCGCGAATACTTCAGCATGGAATAACAATGATCGACTCTAGTCCTTCTTGTTGGTTCAAGGGCTTGAGGAACGGTTGATAGGAACAGTCGGGGGCATTCGTATTTGCCAGCTAGAGGTGAAATTCTCAGATTTGGTAAAGACGTACGAGTGCGA	Select seq OR797310.1	Cryptosporidium sp. isolate P6M72 small subunit ribosomal RNA gene, partial sequence	Cryptosporidium sp.	283	283	1	1e-71	0.8127	424	OR797310.1
		Select seq FJ459738.1	Colepismatophila watsonae small subunit ribosomal RNA gene, partial sequence	Colepismatophila watsonae	274	274	1	7e-69	0.8093	1634	FJ459738.1
		Select seq FJ459762.1	Xiphocephalus ellisi small subunit ribosomal RNA gene, partial sequence	Xiphocephalus ellisi	274	274	1	7e-69	0.8115	1697	FJ459762.1
IW3126	GGTCTTGACGAGTATCAATTGGAGGGCAAGTCTGGTGCCAGCAGCCGCGGTAATTCCAGCTCCAATAGCGTATATTAAAATTGTTGCAGTTGAAAAGCTCGTAGTTGGATTTTTGCTCTCAAGTTCTATTCAGCTGTATGGCTTGAATGGAGCGTTAGTGAGCAATCCTCTTTGTAAGGAGTGTACTTCACTGTACGCACCTTAGAAAGAGGCTGTTACTTTGAGAAAATTAGAGTGTTTCAAGCAGGTAACTGCCGCGAATACTTCAGCATGGAATAACAATGATCGACTCTAGTCCTTCTTGTTGGTTCAAGGGCTTGAGGAACGGTTGATAGGAACAGTCGGGGGCATTCGTATTTGCCAGCTAGAGGTGAAATTCTCAGATTTGGTAAAGACGTA…	Select seq FJ459762.1	Xiphocephalus ellisi small subunit ribosomal RNA gene, partial sequence	Xiphocephalus ellisi	361	361	0.99	6e-95	0.8317	1697	FJ459762.1
		Select seq FJ459738.1	Colepismatophila watsonae small subunit ribosomal RNA gene, partial sequence	Colepismatophila watsonae	357	357	1	8e-94	0.8282	1634	FJ459738.1
		Select seq OR797310.1	Cryptosporidium sp. isolate P6M72 small subunit ribosomal RNA gene, partial sequence	Cryptosporidium sp.	333	333	0.94	1e-86	0.8256	424	OR797310.1
IW3132	CTTGACGAGTATCAATTGGAGGGCAAGTCTGGTGCCAGCAGCCGCGGTAATTCCAGCTCCAATAGCGTATATTAAAATTGTTGCAGTTGAAAAGCTCGTAGTTGGATTTTTGCTCTCAAGTTCTATTCAGCTGTATGGCTTGAATGGAGCGTTAGTGAGCAATCCTCTTTGTAAGGAGTGTACTTCACTGTACGCACCTTAGAAAGAGGCTGTTACTTTGAGAAAATTAGAGTGTTTCAAGCAGGTAACTGCCGCGAATACTTCAGCATGGAATAACAATGATCGACTCTAGTCCTTCTTGTTGGTTCAAGGGCTTGAGGAACGGTTGATAGGAACAGTCGGGGGCATTCGTATTTGCCAGCTAGAGGTGAAATTCTCAGATTTGGTAAAGACGTACGA…	Select seq FJ459762.1	Xiphocephalus ellisi small subunit ribosomal RNA gene, partial sequence	Xiphocephalus ellisi	359	359	1	2e-94	0.8313	1697	FJ459762.1
		Select seq FJ459738.1	Colepismatophila watsonae small subunit ribosomal RNA gene, partial sequence	Colepismatophila watsonae	353	353	1	1e-92	0.8273	1634	FJ459738.1
		Select seq OR797310.1	Cryptosporidium sp. isolate P6M72 small subunit ribosomal RNA gene, partial sequence	Cryptosporidium sp.	331	331	0.94	5e-86	0.8252	424	OR797310.1
IW3135	CAAAGGTCTTGACGAGTATCAATTGGAGGGCAAGTCTGGTGCCAGCAGCCGCGGTAATTCCAGCTCCAATAGCGTATATTAAAATTGTTGCAGTTGAAAAGCTCGTAGTTGGATTTTTGCTCTCAAGTTCTATTCAGCTGTATGGCTTGAATGGAGCGTTAGTGAGCAATCCTCTTTGTAAGGAGTGTACTTCACTGTACGCACCTTAGAAAGAGGCTGTTACTTTGAGAAAATTAGAGTGTTTCAAGCAGGTAACTGCCGCGAATACTTCAGCATGGAATAACAATGATCGACTCTAGTCCTTCTTGTTGGTTCAAGGGCTTGAGGAACGGTTGATAGGAACAGTCGGGGGCATTCGTATTTGCCAGCTAGAGGTGAAATTCTCAGATTTGGTAAAGA…	Select seq FJ459762.1	Xiphocephalus ellisi small subunit ribosomal RNA gene, partial sequence	Xiphocephalus ellisi	363	363	0.98	2e-95	0.8321	1697	FJ459762.1
		Select seq FJ459738.1	Colepismatophila watsonae small subunit ribosomal RNA gene, partial sequence	Colepismatophila watsonae	359	359	0.99	2e-94	0.8286	1634	FJ459738.1
		Select seq OR797310.1	Cryptosporidium sp. isolate P6M72 small subunit ribosomal RNA gene, partial sequence	Cryptosporidium sp.	335	335	0.93	4e-87	0.8261	424	OR797310.1
IW3136	GGTCTTGACGAGTATCAATTGGAGGGCAAGTCTGGTGCCAGCAGCCGCGGTAATTCCAGCTCCAATAGCGTATATTAAAATTGTTGCAGTTGAAAAGCTCGTAGTTGGATTTTTGCTCTCAAGTTCTATTCAGCTGTATGGCTTGAATGGAGCGTTAGTGAGCAATCCTCTTTGTAAGGAGTGTACTTCACTGTACGCACCTTAGAAAGAGGCTGTTACTTTGAGAAAATTAGAGTGTTTCAAGCAGGTAACTGCCGCGAATACTTCAGCATGGAATAACAATGATCGACTCTAGTCCTTCTTGTTGGTTCAAGGGCTTGAGGAACGGTTGATAGGAACAGTCGGGGGCATTCGTATTTGCCAGCTAGAGGTGAAATTCTCAGATTTGGTAAAGACGTA…	Select seq FJ459762.1	Xiphocephalus ellisi small subunit ribosomal RNA gene, partial sequence	Xiphocephalus ellisi	361	361	0.99	6e-95	0.8317	1697	FJ459762.1
		Select seq FJ459738.1	Colepismatophila watsonae small subunit ribosomal RNA gene, partial sequence	Colepismatophila watsonae	357	357	1	8e-94	0.8282	1634	FJ459738.1
		Select seq OR797310.1	Cryptosporidium sp. isolate P6M72 small subunit ribosomal RNA gene, partial sequence	Cryptosporidium sp.	333	333	0.94	1e-86	0.8256	424	OR797310.1
IW3137	AGCGTATATTAAAATTGTTGCAGTTGAAAAGCTCGTAGTTGGATTTTTGCTCTCAAGTTCTATTCAGCTGTATGGCTTGAATGGAGCGTTAGTGAGCAATCCTCTTTGTAAGGAGTGTACTTCACTGTACGCACCTTAGAAAGAGGCTGTTACTTTGAGAAAATTAGAGTGTTTCAAGCAGGTAACTGCCGCGAATACTTCAGCATGGAATAACAATGATCGACTCTAGTCCTTCTTGTTGGTTCAAGGGCTTGAGGAACGGTTGATAGGAACAGTCGGGGGCATTCGTATTTGCCAGCTAGAGGTGAAATTCTCAGATTTGGTAAAGACGTACGAGTGCGAAAGCNTCTGCCAAGGATGTTTCCGTTGATCAAGAACGAAAGTTAAGGGAGTGAAGAC…	Select seq OQ940287.1	Stylocephalidae sp. ex Blaps parvicollis isolate Ch small subunit ribosomal RNA gene, partial sequence; internal transcribed spacer 1, 5.8S ribosomal RNA gene, and internal transcribed spacer 2, complete sequence; and large subunit ribosomal RNA gene, partial sequence	Stylocephalidae sp. ex Blaps parvicollis	339	339	0.64	3e-88	0.9004	5370	OQ940287.1
		Select seq KU664395.1	Stylocephalus gigas isolate SGS-1 18S ribosomal RNA gene, partial sequence	Stylocephalus gigas	335	335	0.65	4e-87	0.8943	1654	KU664395.1
		Select seq FJ459738.1	Colepismatophila watsonae small subunit ribosomal RNA gene, partial sequence	Colepismatophila watsonae	331	331	1	5e-86	0.8169	1634	FJ459738.1
IW3138	TGGTGCCAGCAGCCGCGGTAATTCCAGCTCCAATAGCGTATATTAAAATTGTTGCAGTTGAAAAGCTCGTAGTTGGATTTTTGCTCTCAAGTTCTATTCAGCTGTATGGCTTGAATGGAGCGTTAGTGAGCAATCCTCTTTGTAAGGAGTGTACTTCACTGTACGCACCTTAGAAAGAGGCTGTTACTTTGAGAAAATTAGAGTGTTTCAAGCAGGTAACTGCCGCGAATACTTCAGCATGGAATAACAATGATCGACTCTAGTCCTTCTTGTTGGTTCAAGGGCTTGAGGAACGGTTGATAGGAACAGTCGGGGGCATTCGTATTTGCCAGCTAGAGGTGAAATTCTCAGATTTGGTAAAGACGTACGAGTGCGA	Select seq OR797310.1	Cryptosporidium sp. isolate P6M72 small subunit ribosomal RNA gene, partial sequence	Cryptosporidium sp.	316	316	1	1e-81	0.8215	424	OR797310.1
		Select seq FJ459738.1	Colepismatophila watsonae small subunit ribosomal RNA gene, partial sequence	Colepismatophila watsonae	307	307	1	7e-79	0.8182	1634	FJ459738.1
		Select seq FJ459762.1	Xiphocephalus ellisi small subunit ribosomal RNA gene, partial sequence	Xiphocephalus ellisi	307	307	1	7e-79	0.8203	1697	FJ459762.1
RCT674B TC1152	CGAATACTTCAGCATGGAATAACAATGATCGACTCTAGTCCTTCTTGTTGGTTCAAGGGCTTGAGGAACGGTTGATAGGAACAGTCGGGGGCATTCGTATTTGCCAGCTAGAGGTGAAATTCTCAGATTTGG	Select seq OQ940287.1	Stylocephalidae sp. ex Blaps parvicollis isolate Ch small subunit ribosomal RNA gene, partial sequence; internal transcribed spacer 1, 5.8S ribosomal RNA gene, and internal transcribed spacer 2, complete sequence; and large subunit ribosomal RNA gene, partial sequence	Stylocephalidae sp. ex Blaps parvicollis	180	180	0.99	5e-41	0.916	5370	OQ940287.1
		Select seq KU664395.1	Stylocephalus gigas isolate SGS-1 18S ribosomal RNA gene, partial sequence	Stylocephalus gigas	174	174	0.99	2e-39	0.9084	1654	KU664395.1
		Select seq FJ459761.1	Stylocephalus giganteus small subunit ribosomal RNA gene, partial sequence	Stylocephalus giganteus	169	169	0.99	1e-37	0.9008	1730	FJ459761.1
IH473	ATATTAAAGTTGTTGCGGTTAAAAAGCTCGTAGTTGAATCTCTGCCAGGGACGACCTACCCACCTTAGGGTGCGCGTTAGAGTTGACCGTGGCATCCTCCTAGTGACGACTGTGCTTAACCGCGCAGTTCGTTCTAGGACTTTTACTTTGAGGAAATTAGAGTGTTTCAAGCAGGCATATGCCTTGAATATATTAGCATGGAATAATAATTTAGGACTTCGGTTCTA	Select seq EF196788.1	Uncultured eukaryotic picoplankton clone B95 18S ribosomal RNA gene, partial sequence	eukaryotic picoplankton environmental sample	414	414	1	2e-111	0.9956	841	EF196788.1
		Select seq FJ410687.1	Uncultured eukaryote clone EBM16.33 18S ribosomal RNA gene, partial sequence	uncultured eukaryote	359	359	1	1e-94	0.9515	800	FJ410687.1
		Select seq KP122544.1	Uncultured Perkinsea clone BIB5_B12 18S ribosomal RNA gene, partial sequence	uncultured Perkinsea	359	359	1	1e-94	0.9515	806	KP122544.1
R0013804	GGTAATTCCAGCTCCAATAGCGTATATTAAAGTTGTTGCGGTTAAAAAGCTCGTAGTTGAATCTCTGCCAGGGACGACCTACCCACCTTAGGGTGCGCGTTAGAGTTGACCGTGGCATCCTCCTAGTGACGACTGTGCTTAACCGCGCAGTTCG	Select seq EF196788.1	Uncultured eukaryotic picoplankton clone B95 18S ribosomal RNA gene, partial sequence	eukaryotic picoplankton environmental sample	285	285	1	1e-72	1	841	EF196788.1
		Select seq FJ410726.1	Uncultured eukaryote clone EBM60.102 18S ribosomal RNA gene, partial sequence	uncultured eukaryote	237	237	0.85	3e-58	0.9924	800	FJ410726.1
		Select seq FJ410687.1	Uncultured eukaryote clone EBM16.33 18S ribosomal RNA gene, partial sequence	uncultured eukaryote	237	237	0.85	3e-58	0.9924	800	FJ410687.1
MLY543	ATTCCAGCTCCAATAGCGTATATTAAAGTTGTTGCGGTTAAAAAGCTCGTAGTTGAATTTCTGCCAAGCGACGACCTACCCACCTTAGGGTGCGCGTAAGTGTTGACCGAGGCATCCTCCTAGCAGCGACCGAGCTTAACTGTTCGGCTCGTTCTAGGACTTTTACTTTGAGGAAATTAGAGTGTTTCAAGCAGGCGTTTGCCTTG	Select seq KP122563.1	Uncultured Perkinsea clone BIB3_B11 18S ribosomal RNA gene, partial sequence	uncultured Perkinsea	374	374	1	4e-99	0.9951	807	KP122563.1
		Select seq KP122558.1	Uncultured Perkinsea clone BIB5_A4 18S ribosomal RNA gene, partial sequence	uncultured Perkinsea	374	374	1	4e-99	0.9951	806	KP122558.1
		Select seq KP122561.1	Uncultured Perkinsea clone BIB5_C6 18S ribosomal RNA gene, partial sequence	uncultured Perkinsea	374	374	1	4e-99	0.9951	806	KP122561.1
