## Supplemental Table 3 for "Molecular evidence of the eukaryotic parasites Perkinsea and Stylocephalidae in lizard muscle tissue"

### Sheet: Sheet1
Accession number	Sequence name	Origin	host	geography	Pruned or unpruned tree
PX926127	IH473	this study	Squamate	North America	pruned
PX926129	MLY543	this study	Squamate	North America	pruned
PX926128	R0013804	this study	Squamate	North America	pruned
MF103771	Dermomycoides sp. 1	reference	Amphibian	North America	pruned
MF103770	Dermomycoides sp. 2	reference	Amphibian	North America	pruned
KY679270	Perkinsea10	reference	Amphibian	North America	pruned
KY679262	Perkinsea11	reference	Amphibian	North America	pruned
KY679246	Perkinsea12	reference	Amphibian	North America	pruned
KY679220	Perkinsea13	reference	Amphibian	North America	pruned
KY679212	Perkinsea14	reference	Amphibian	North America	pruned
KY679300	Perkinsea15	reference	Amphibian	North America	pruned
KY679230	Perkinsea16	reference	Amphibian	North America	pruned
KY679230	Perkinsea17	reference	Amphibian	North America	pruned
KY679286	Perkinsea2	reference	Amphibian	North America	pruned
KP122591	Perkinsea25	reference	Amphibian	Europe	pruned
KP122581	Perkinsea26	reference	Amphibian	Africa	pruned
KP122697	Perkinsea27	reference	Amphibian	Africa	pruned
KP122747	Perkinsea28	reference	Amphibian	Africa	pruned
KP122637	Perkinsea29	reference	Amphibian	Africa	pruned
KY679254	Perkinsea3	reference	Amphibian	North America	pruned
KP122746	Perkinsea30	reference	Amphibian	Africa	pruned
KP122744	Perkinsea31	reference	Amphibian	Africa	pruned
KP122745	Perkinsea32	reference	Amphibian	Africa	pruned
KP122731	Perkinsea33	reference	Amphibian	Africa	pruned
KY679296	Perkinsea4	reference	Amphibian	North America	pruned
KY679301	Perkinsea5	reference	Amphibian	North America	pruned
KY679299	Perkinsea6	reference	Amphibian	North America	pruned
KY679298	Perkinsea7	reference	Amphibian	North America	pruned
KY679297	Perkinsea8	reference	Amphibian	North America	pruned
KY679295	Perkinsea9	reference	Amphibian	North America	pruned
EF675616	Perkinsid6	reference	Amphibian	North America	pruned
EF675616	Perkinsid7	reference	Amphibian	North America	pruned
OP293090	Cryoxcellia borchgrevinki	reference	Fish	Antarctica	pruned
DQ340768	Perkinsidae chabelardi	reference	Fish	Europe	pruned
EU878172	Xcellia lamelliphila 1	reference	Fish	Europe	pruned
OP293092	Xcellia lamelliphila 2	reference	Fish	Antarctica	pruned
OP293091	Xcellia lamelliphila 3	reference	Fish	Antarctica	pruned
AB451874	Xcellidae1	reference	Fish	Asia	pruned
KF911018	Xcellidae2	reference	Fish	Antarctica	pruned
KX514001	Perkinsus_olseni	reference	Bivalves	Asia	pruned
KX514031	Perkinsus_olseni	reference	Bivalves	Asia	pruned
KX519759	Parvilucifera corolla 1	reference	Dinoflagellate	Europe	pruned
KX519761	Parvilucifera corolla 2	reference	Dinoflagellate	Africa	pruned
KF359485	Parvilucifera infectans 1	reference	Dinoflagellate	Europe	pruned
AF133909	Parvilucifera infectans 2	reference	Dinoflagellate	Europe	pruned
FJ424512	Parvilucifera prorocentri	reference	Dinoflagellate	North America	pruned
KF359483	Parvilucifera rostrata	reference	Dinoflagellate	Europe	pruned
KM878667	Parvilucifera sinerae 1	reference	Dinoflagellate	Europe	pruned
EU502912	Parvilucifera sinerae 2	reference	Dinoflagellate	Europe	pruned
GQ330637	Perkinsea1	reference	Environmental sample	Europe	pruned
GU067813	Perkinsea18	reference	Environmental sample	Europe	pruned
GU067803	Perkinsea19	reference	Environmental sample	Europe	pruned
KX998887	Perkinsea20	reference	Environmental sample	Asia	pruned
KP122563	Perkinsea22	reference	Environmental sample	Europe	pruned
KP122561	Perkinsea23	reference	Environmental sample	Europe	pruned
KP122558	Perkinsea24	reference	Environmental sample	Europe	pruned
KP122544	Perkinsea34	reference	Environmental sample	Europe	pruned
JX869394	Perkinsid2	reference	Environmental sample	Europe	pruned
JX869393	Perkinsid3	reference	Environmental sample	Europe	pruned
JX869392	Perkinsid4	reference	Environmental sample	Europe	pruned
AF530535	Perkinsid5	reference	Environmental sample	Atlantic	pruned
AF324218	Perkinsus marinus	reference	Unknown	unknown	pruned
KX514030	Perkinsus olseni	reference	Bivalves	Asia	unpruned
KX514029	Perkinsus olseni	reference	Bivalves	Asia	unpruned
KX514028	Perkinsus olseni	reference	Bivalves	Asia	unpruned
KX514027	Perkinsus olseni	reference	Bivalves	Asia	unpruned
KX514026	Perkinsus olseni	reference	Bivalves	Asia	unpruned
KX514025	Perkinsus olseni	reference	Bivalves	Asia	unpruned
KX514024	Perkinsus olseni	reference	Bivalves	Asia	unpruned
KX514023	Perkinsus olseni	reference	Bivalves	Asia	unpruned
KX514022	Perkinsus olseni	reference	Bivalves	Asia	unpruned
KX514021	Perkinsus olseni	reference	Bivalves	Asia	unpruned
KX514020	Perkinsus olseni	reference	Bivalves	Asia	unpruned
KX514019	Perkinsus olseni	reference	Bivalves	Asia	unpruned
KX514018	Perkinsus olseni	reference	Bivalves	Asia	unpruned
KX514017	Perkinsus olseni	reference	Bivalves	Asia	unpruned
KX514016	Perkinsus olseni	reference	Bivalves	Asia	unpruned
KX514015	Perkinsus olseni	reference	Bivalves	Asia	unpruned
KX514014	Perkinsus olseni	reference	Bivalves	Asia	unpruned
KX514013	Perkinsus olseni	reference	Bivalves	Asia	unpruned
KX514012	Perkinsus olseni	reference	Bivalves	Asia	unpruned
KX514011	Perkinsus olseni	reference	Bivalves	Asia	unpruned
KX514010	Perkinsus olseni	reference	Bivalves	Asia	unpruned
KX514009	Perkinsus olseni	reference	Bivalves	Asia	unpruned
KX514008	Perkinsus olseni	reference	Bivalves	Asia	unpruned
KX519760	Parvilucifera corolla	reference	Dinoflagellate	Africa	unpruned
KX519759	Parvilucifera corolla	reference	Dinoflagellate	Europe	unpruned
KU064283	Perkinsus honshuensis	reference	Bivalves	Asia	unpruned
KU064282	Perkinsus honshuensis	reference	Bivalves	Asia	unpruned
KM878667	Parvilucifera sinerae	reference	Dinoflagellate	Europe	unpruned
KP122747	Uncultured Perkinsea	reference	Amphibian	Europe	unpruned
KP122746	Uncultured Perkinsea	reference	Amphibian	Africa	unpruned
KP122745	Uncultured Perkinsea	reference	Amphibian	Africa	unpruned
KP122744	Uncultured Perkinsea	reference	Amphibian	Africa	unpruned
AB973175	Perkinsus qugwadi	reference	Bivalves	North America	unpruned
AB973174	Perkinsus qugwadi	reference	Bivalves	Asia	unpruned
AB973173	Perkinsus qugwadi	reference	Bivalves	Asia	unpruned
AB973172	Perkinsus qugwadi	reference	Bivalves	North America	unpruned
KF911018	Trematomus bernacchii X-cell parasite	reference	Fish	Antarctica	unpruned
AM231699	Uncultured Perkinsea	reference	Environmental sample	South America	unpruned
JX869394	Uncultured Perkinsea	reference	Environmental sample	Europe	unpruned
JX869393	Uncultured Perkinsea	reference	Environmental sample	Europe	unpruned
JX869392	Uncultured Perkinsea	reference	Environmental sample	Europe	unpruned
GQ330637	Uncultured Perkinsea	reference	Environmental sample	Europe	unpruned
AF530535	Uncultured Perkinsea	reference	Environmental sample	Atlantic	unpruned
GU067813	Uncultured Perkinsea	reference	Environmental sample	Europe	unpruned
GU067803	Uncultured Perkinsea	reference	Environmental sample	Europe	unpruned
U07699	Perkinsus sp.	reference	Bivalves	Indo-Pacific	unpruned
U07698	Perkinsus sp.	reference	Bivalves	Indo-Pacific	unpruned
U07697	Perkinsus atlanticus	reference	Bivalves	Indo-Pacific	unpruned
DQ113427	Parvilucifera infectans	reference	Dinoflagellate	Indo-Pacific	unpruned
DQ113426	Parvilucifera infectans	reference	Dinoflagellate	Europe	unpruned
AF472523	Perkinsus atlanticus	reference	Bivalves	Europe	unpruned
AF472518	Perkinsus atlanticus	reference	Bivalves	Europe	unpruned
AF472517	Perkinsus atlanticus	reference	Bivalves	Europe	unpruned
AF522321	Perkinsus sp.	reference	Bivalves	Asia	unpruned
AF440471	Perkinsus sp.	reference	Bivalves	North America	unpruned
AF440470	Perkinsus sp.	reference	Bivalves	North America	unpruned
AF440469	Perkinsus sp.	reference	Bivalves	North America	unpruned
AF440468	Perkinsus sp.	reference	Bivalves	North America	unpruned
AF440467	Perkinsus sp.	reference	Bivalves	North America	unpruned
AF440466	Perkinsus sp.	reference	Bivalves	North America	unpruned
AF369969	Perkinsus atlanticus	reference	Bivalves	Europe	unpruned
AF369968	Perkinsus atlanticus	reference	Bivalves	Europe	unpruned
AF369967	Perkinsus atlanticus	reference	Bivalves	Europe	unpruned
AF150990	Perkinsus marinus	reference	Bivalves	North America	unpruned
AF150989	Perkinsus marinus	reference	Bivalves	North America	unpruned
AF150988	Perkinsus marinus	reference	Bivalves	North America	unpruned
AF150987	Perkinsus marinus	reference	Bivalves	North America	unpruned
AF150986	Perkinsus marinus	reference	Bivalves	North America	unpruned
AF150985	Perkinsus marinus	reference	Bivalves	North America	unpruned
AF149876	Perkinsus marinus	reference	Bivalves	North America	unpruned
AF126022	Perkinsus marinus	reference	Bivalves	North America	unpruned
AF151528	Perkinsus qugwadi	reference	Bivalves	North America	unpruned
AB451874	Acanthogobius flavimanus X-cell parasite	reference	Fish	Asia	unpruned
FJ424512	Parvilucifera prorocentri	reference	Dinoflagellate	North America	unpruned
DQ340768	Perkinsidae chabelardi	reference	Fish	Europe	unpruned
AF295120	Perkinsus atlanticus	reference	Bivalves	Europe	unpruned
AF324218	Perkinsus marinus	reference	unknown	unknown	unpruned
AJ238400	Perkinsus atlanticus	reference	Bivalves	Europe	unpruned
AF133909	Parvilucifera infectans	reference	Dinoflagellate	Europe	unpruned
KP122544	Uncultured Perkinsea	reference	Environmental sample	Europe	unpruned
KP122563	Uncultured Perkinsea	reference	Environmental sample	Europe	unpruned
KP122558	Uncultured Perkinsea	reference	Environmental sample	Europe	unpruned
KP122561	Uncultured Perkinsea	reference	Environmental sample	Europe	unpruned
