## Supplemental Table 2 for "Molecular evidence of the eukaryotic parasites Perkinsea and Stylocephalidae in lizard muscle tissue"

### Sheet: Sheet1
Accession number	Sequence name	Origin	Host	Host group	Pruned or unpruned
PX926118	ARCH19	this study	Squamates	vertebrates	pruned
PX926116	E271	this study	Squamates	vertebrates	pruned
PX926119	IW3125	this study	Squamates	vertebrates	pruned
PX926120	IW3126	this study	Squamates	vertebrates	pruned
PX926121	IW3132	this study	Squamates	vertebrates	pruned
PX926122	IW3135	this study	Squamates	vertebrates	pruned
PX926123	IW3136	this study	Squamates	vertebrates	pruned
PX926124	IW3137	this study	Squamates	vertebrates	pruned
PX926125	IW3138	this study	Squamates	vertebrates	pruned
PX926117	EPW147	this study	Squamates	vertebrates	pruned
PX926126	TC4674	this study	Squamates	vertebrates	pruned
AF151376	Cryptosporidium serpentis	reference	Squamates	vertebrates	pruned
MW076449	Hepatozoon sp.	reference	Squamates	vertebrates	pruned
KU180244	Isospora chafarinensis	reference	Squamates	vertebrates	pruned
KU180239	Isospora fahdi	reference	Squamates	vertebrates	pruned
MW076441	Isospora sp.	reference	Squamates	vertebrates	pruned
KU180238	Isospora takydromi	reference	Squamates	vertebrates	pruned
KU180242	Isospora wiegmanniana	reference	Squamates	vertebrates	pruned
KJ461943	Karyolysus sp.	reference	Squamates	vertebrates	pruned
MW076442	Lankesterella sp. 1	reference	Squamates	vertebrates	pruned
KU180248	Lankesterella sp. 2	reference	Squamates	vertebrates	pruned
KU891600	Sarcocystis sp. 1	reference	Squamates	vertebrates	pruned
OR004698	Sarcocystis sp. 2	reference	Squamates	vertebrates	pruned
MW076453	Sarcocystis sp. 3	reference	Squamates	vertebrates	pruned
MW076450	Sarcocystis sp. 4	reference	Squamates	vertebrates	pruned
MW076452	Sarcocystis sp. 5	reference	Squamates	vertebrates	pruned
MW076451	Sarcocystis sp. 6	reference	Squamates	vertebrates	pruned
KT749877	Haemogregarina stepanowi	reference	Testudines	vertebrates	pruned
KF992707	Hemolivia mauritanica	reference	Testudines	vertebrates	pruned
KR069084	Hepatozoon fitzsimonsi	reference	Testudines	vertebrates	pruned
AF457128	Lecudina tuzetae	reference	Annelids	non insect invertebrate	pruned
AF457127	Monocystis agilis	reference	Annelids	non insect invertebrate	pruned
KX514001	Perkinsus olseni	reference	Bivalves	non insect invertebrate	pruned
AF457130	Leidyana migrator	reference	Blattodea	insects	pruned
MZ467463	Atacamagregarina paposa	reference	Coleoptera	insects	pruned
AF129882	Gregarina niphandrodes	reference	Coleoptera	insects	pruned
AF457129	Gregarina polymorpha	reference	Coleoptera	insects	pruned
OQ940287	Stylocephalidae sp.	reference	Coleoptera	insects	pruned
FJ459761	Stylocephalus giganteus	reference	Coleoptera	insects	pruned
KU664395	Stylocephalus gigas	reference	Coleoptera	insects	pruned
FJ459762	Xiphocephalus ellisi	reference	Coleoptera	insects	pruned
FJ459763	Xiphocephalus triplogemmatus	reference	Coleoptera	insects	pruned
FJ459755	Paraschneideria metamorphosa	reference	Diptera	insects	pruned
FJ865354	Psychodiella chagasi	reference	Diptera	insects	pruned
AY334568	Mattesia geminata	reference	Hymenoptera	insects	pruned
AY334569	Mattesia sp.	reference	Hymenoptera	insects	pruned
AF129883	Ophriocystis elektroscirrha	reference	Lepidoptera	insects	pruned
L31799	Gregarina caledia	reference	Orthopetera	insects	pruned
FJ459738	Colepismatophila watsonae	reference	Zygentoma	insects	pruned
MZ467462	Xiphocephalus ovatus	reference	Zygentoma	insects	pruned
HQ259590	Cryptosporidium andersoni	reference	Mammals	vertebrates	unpruned
HQ259589	Cryptosporidium parvum	reference	Mammals	vertebrates	unpruned
KU160247	Cryptosporidium sp. clone	reference	Aves	vertebrates	unpruned
KU160246	Cryptosporidium baileyi	reference	Aves	vertebrates	unpruned
AF108863	CryptosporidiumM24	reference	Mammals	vertebrates	unpruned
KR610354	Cryptosporidium sp. piscine host	reference	Fish	vertebrates	unpruned
EU408317	Cryptosporidium bovis	reference	Mammals	vertebrates	unpruned
HM750251	Cryptosporidium saurophilum	reference	Squamates	vertebrates	unpruned
AY327258	Ascogregarina culicis	reference	Diptera	insects	unpruned
AY327259	Ascogregarina barreti	reference	Diptera	insects	unpruned
AY326461	Ascogregarina taiwanensis	reference	Diptera	insects	unpruned
